# A Unique Promoter Architecture Defines Menin-KMT2A Complex Selectivity

**DOI:** 10.64898/2026.10.30.763078

**Authors:** Pablo R. Freire, Brandon Regalado, Reina Takeda, Elizabeth T. Ener, George Wan, Jevon A. Cutler, Tavor Z. Baharav, Jared Brown, Vassilena Sharlandjieva, Thomas A. Milne, Rafael A. Irizarry, Scott A. Armstrong

## Abstract

Selective occupancy of chromatin-regulatory complexes is central to developmental gene regulation, yet the sequence determinants of this selectivity remain poorly understood. Using interpretable machine learning, we identify a composite promoter architecture comprising CpG islands flanked by several-kilobase A/T-rich domains (AT-flanks) that denotes high occupancy of the Menin-KMT2A histone-modifying complex at developmental and leukemia-associated genes. Genetic deletion and chromatin-contact analyses show that AT-flanks support KMT2A retention at linked CpG islands. We identify LEDGF as an A/T-rich DNA-associated protein required for Menin engagement at AT-flanks and sustained KMT2A promoter occupancy. AT-flank extent is associated with differential KMT2A loss following pharmacologic disruption of the Menin-KMT2A interaction, providing a genomic basis for heterogeneous target sensitivity to recently approved Menin inhibitors in acute leukemia. Beyond Menin-KMT2A, the same architecture distinguishes promoters with high canonical PRC1 occupancy across diverse cell types, revealing a shared sequence organization associated with distinct chromatin-regulatory states.
