## Supplemental Table 2 for "A Unique Promoter Architecture Defines Menin-KMT2A Complex Selectivity"

### Sheet: Sheet1
Experiment	Sequence name	Sequence
AT-flank deletion	PBX3 AT-flank full del sgRNA 5' - 1	ATAGTCAATACCCCAGTGCT
AT-flank deletion	PBX3 AT-flank full del sgRNA 5' - 2	AGCCTTATATTACTAGGGAG
AT-flank deletion	PBX3 AT-flank full del sgRNA 5' - 3	GTTTAGTTCTCAAGCTAGCT
AT-flank deletion	PBX3 AT-flank full del sgRNA 5' - 4	AAAAGTTAGTAATTCAAGAA
AT-flank deletion	PBX3 AT-flank full del sgRNA 3' - 1	TTAGCGTGCTGGGTAACCAG
AT-flank deletion	PBX3 AT-flank full del sgRNA 3' - 2	TTCAGTACCTACTATCAACC
AT-flank deletion	PBX3 AT-flank full del sgRNA 3' - 3	GGTATAATTTATGTTATGGC
AT-flank deletion	PBX3 AT-flank full del sgRNA 3' - 4	CCAAGAAATTAAGACCCAAC
AT-flank deletion	CDK6 AT-flank del sgRNA 5' - 1	TGATTCTATGTTATAGTGTG
AT-flank deletion	CDK6 AT-flank del sgRNA 5' - 2	TTTGTAGAAAAATTAAAACC
AT-flank deletion	CDK6 AT-flank del sgRNA 5' - 3	TATAGTGTGAGGTAAGGCTA
AT-flank deletion	CDK6 AT-flank del sgRNA 5' - 4	TTACTGTGAGATTAGTAACA
AT-flank deletion	CDK6 AT-flank del sgRNA 3' - 1	TTGCATCTCAGCTGCACACA
AT-flank deletion	CDK6 AT-flank del sgRNA 3' - 2	AGTAATCAGAAAAATAACTA
AT-flank deletion	CDK6 AT-flank del sgRNA 3' - 3	TAGAAACCAGTGAAAATTAC
AT-flank deletion	CDK6 AT-flank del sgRNA 3' - 4	TGTGTTACCATAGCTGGTTT
AT-flank deletion	PBX3 AT-flank proximal del sgRNA 5' - 1	CAGCCGACAAAGAGTAAAGG
AT-flank deletion	PBX3 AT-flank proximal del sgRNA 5' - 2	GGTGAAGCTATGGGTAGTAG
AT-flank deletion	PBX3 AT-flank proximal del sgRNA 5' - 3	ACTAGTCTTAGAATGAGACA
AT-flank deletion	PBX3 AT-flank proximal del sgRNA 3' - 1	TGTAACAAGTGGTGAACACG
AT-flank deletion	PBX3 AT-flank proximal del sgRNA 3' - 2	ACAGCAGTGATGTGATACTG
AT-flank deletion	PBX3 AT-flank proximal del sgRNA 3' - 3	TTTAACTGTGTATGAGGTGT
AT-flank deletion	PBX3 AT-flank enhancer del sgRNA 5' - 1	GGTTTAGAAATTCTACAGCT
AT-flank deletion	PBX3 AT-flank enhancer del sgRNA 5' - 2	TATTATCATTATTAAATGAA
AT-flank deletion	PBX3 AT-flank enhancer del sgRNA 5' - 3	TGCAGCAATGTCTGCGTGCT
AT-flank deletion	PBX3 AT-flank enhancer del sgRNA 3' - 1	TGTAGATAGAATTCTAATAG
AT-flank deletion	PBX3 AT-flank enhancer del sgRNA 3' - 2	TTTATAAAATAATATTAGCA
AT-flank deletion	PBX3 AT-flank enhancer del sgRNA 3' - 3	CATTAGTGAACACAGCATGA
CRISPR/Cas9 deletion	Menin deletion in HeLa cells	TGCTGCGATTCTACGA
Micro Capture-C probe	MEIS1 CpG island	CTCCGGGACTGGGCGCTTCTCGTGCTGTGAGAACGCTGGGCCTTGTTAGCTCATTAACCCCTCTGTCTCTAGGGCCCGTTGGCGGCACGGTTTATTTTAT
Micro Capture-C probe	MEIS1 AT-flank 1	TTTTCCATGACATATGGACCAATTTATGTGGCATACGCTAATGGAGGACAAATAAGTTGAGCAAAGAAGTTTTACCTTATTTGTAATTCTCAAAAATACA
Micro Capture-C probe	MEIS1 AT-flank 2	TTCTCTGATGGAAAAAGGGCTTATTTATACACATATTGAATTATACACCTGTTGTTTATTGGTGTCATGAGTATATACAATCAAATACAAATTACAGCTG
Micro Capture-C probe	FOXP1 CpG island	CAAATCGGAGCTTGGGAAATCTCCCCGTCCCCCAAGCTTCAGAGGGGGGTAAAATCAGAAAATGTGTGTGATGGTGGGAGAGAGATCCGGGCGCGGCGAC
Micro Capture-C probe	FOXP1 AT-flank	TCACTGGTTTTTTCAGGGATAAAAATGGTAATATTGTCCTGTTTGCAATCTTTTTTTTACCAACAACTGAAATTTGCTAACAGTCTCAAAAGAAATTGTG
Micro Capture-C probe	CDK6 CpG island	GCGAGCCGATCCCTCCTCTTCCCTCCTCGAAGCGAAGTCCTCAACACAGACACGATTACATAGCCTCTGCCCAAGCGCGTCTCAGTCCAGAATCATTGCA
Micro Capture-C probe	CDK6 AT-flank	ATTTTATATTTACATAAAAATATTGGATCACTACAAGTCACTAATTAGACTTTAAGCCAGAGACACAAGTGGGAATCCTCCATTTTGATAATTGTTCACA
Micro Capture-C probe	IGF2BP2 CpG island	ATTTAATAAAGAGCGGCGCCAATTTGAAAGGATGAGCTCATTTGAAACTCAAGCTGCAGGGCTGGCGCGGCCCCGCTGCTCTCCCGGCCCCCACCTCTCC
Micro Capture-C probe	IGF2BP2 AT-flank	AAAATTCAAGCTTCCCACTACAGCAAATCCTTACTTTGAGACACATTAATTACATGACAATAAGAAAAACTGAAAATATAATTCTTATTGCAATGTTCCC
Micro Capture-C probe	HOXA10 CpG island	CGGCCCGACCCCCGCGCGCAGAGGTACCTGGAGACGATTTCAACTGAAGTAATGAAGGCAGTGTCGTGCTGTCGAGAGAAAGGTGGATCCCAACAACAGG
Micro Capture-C probe	BAHCC1 CpG island	ATCGGGCCTGCGATCCGCCCGCAGGGGGTGGGAGATTAAAATTGTTGCTTCGTAGCCGAGCCCGCGTCCCGAGAATCGCCGGCAGCTCGCGCTTTCTCAA
EMSA	AT-probe	AAAATATTATTATTTAACTTTAAAT
EMSA	CG-probe	GCCGCCGCCGGGCCGGCCGGGGCG
EMSA	IGF2BP2 AT-flank	GCAAAAAATATTATTTTAAAGAAAA
EMSA	IGF2BP2 CpG island	CGGGGGGCGCCGGCCGGGGCCCGGG
EMSA	GAPDH intron	CAAGCCGGGAGAAGCTGAGTCATGG
CRISPR HDR	KMT2A::MLLT3 sgRNA	GAAACATCTGGAACATCCTG
CRISPR HDR	KMT2A::MLLT1 sgRNA	GGGGCTCCATTAAGGTGTTT
