## Supplemental Table 3 for "A Unique Promoter Architecture Defines Menin-KMT2A Complex Selectivity"

### Sheet: ChIP-seq samples
sample	assay	geo_series	sra_run_accession
CD34_BMI1	CUT&RUN	GSE218231	SRR22324720
CD34_CBX2	CUT&RUN	GSE218231	SRR22324695
CD34_CBX4	CUT&RUN	GSE218231	SRR22324692
CD34_CBX7	CUT&RUN	GSE218231	SRR22324694
CD34_CBX8	CUT&RUN	GSE218231	SRR22324693
CD34_EZH2	CUT&RUN	GSE218231	SRR22324697
CD34_H3K27ac_rep1	CUT&RUN	GSE218231	SRR22324703
CD34_H3K27me3_rep1	CUT&RUN	GSE218231	SRR22324709
CD34_H3K27me3_rep2	CUT&RUN	GSE218231	SRR22324708
CD34_RING1B	CUT&RUN	GSE218231	SRR22324696
HUDEP2_BMI1_Cas9_BMI	CUT&RUN	GSE218231	SRR22324718
HUDEP2_BMI1_Neg	CUT&RUN	GSE218231	SRR22324719
HUDEP2_H2AK119ub1_Cas12_BMI_batch2_rep1	CUT&RUN	GSE218231	SRR22324712
HUDEP2_H2AK119ub1_Cas12_BMI_batch2_rep2	CUT&RUN	GSE218231	SRR22324710
HUDEP2_H2AK119ub1_Cas12_Neg_batch2_rep1	CUT&RUN	GSE218231	SRR22324716
HUDEP2_H2AK119ub1_Cas12_Neg_batch2_rep2	CUT&RUN	GSE218231	SRR22324714
HUDEP2_H3K27me3_Cas12_BMI_batch1_rep1	CUT&RUN	GSE218231	SRR22324689
HUDEP2_H3K27me3_Cas12_BMI_batch1_rep2	CUT&RUN	GSE218231	SRR22324684
HUDEP2_H3K27me3_Cas12_BMI_batch2_rep1	CUT&RUN	GSE218231	SRR22324713
HUDEP2_H3K27me3_Cas12_BMI_batch2_rep2	CUT&RUN	GSE218231	SRR22324711
HUDEP2_H3K27me3_Cas12_CBX2-4-8_batch1_rep1	CUT&RUN	GSE218231	SRR22324687
HUDEP2_H3K27me3_Cas12_CBX2-4-8_batch1_rep2	CUT&RUN	GSE218231	SRR22324683
HUDEP2_H3K27me3_Cas12_Neg_batch1_rep1	CUT&RUN	GSE218231	SRR22324691
HUDEP2_H3K27me3_Cas12_Neg_batch1_rep2	CUT&RUN	GSE218231	SRR22324685
HUDEP2_H3K27me3_Cas12_Neg_batch2_rep1	CUT&RUN	GSE218231	SRR22324717
HUDEP2_H3K27me3_Cas12_Neg_batch2_rep2	CUT&RUN	GSE218231	SRR22324715
HUDEP2_H3K4me3_Cas12_BMI_batch1_rep1	CUT&RUN	GSE218231	SRR22324688
HUDEP2_H3K4me3_Cas12_BMI_batch1_rep2	CUT&RUN	GSE218231	SRR22324681
HUDEP2_H3K4me3_Cas12_CBX2-4-8_batch1_rep1	CUT&RUN	GSE218231	SRR22324686
HUDEP2_H3K4me3_Cas12_CBX2-4-8_batch1_rep2	CUT&RUN	GSE218231	SRR22324680
HUDEP2_H3K4me3_Cas12_Neg_batch1_rep1	CUT&RUN	GSE218231	SRR22324690
HUDEP2_H3K4me3_Cas12_Neg_batch1_rep2	CUT&RUN	GSE218231	SRR22324682
NT2_H3K27me3_rep1	single-end ChIP-seq	GSE207401	SRR19962850
NT2_MEL18_rep1	single-end ChIP-seq	GSE207401	SRR19962859;SRR19962860
NT2_RING_rep1	single-end ChIP-seq	GSE207401	SRR19962856
NT2_SUZ12_rep1	single-end ChIP-seq	GSE207401	SRR19962853;SRR19962854
TIG3_H3K27me3_rep1	single-end ChIP-seq	GSE207401	SRR19962833
TIG3_MEL18_rep1	single-end ChIP-seq	GSE207401	SRR19962842;SRR19962843
TIG3_RING1_rep1	single-end ChIP-seq	GSE207401	SRR19962839
TIG3_SUZ12_rep1	single-end ChIP-seq	GSE207401	SRR19962836;SRR19962837

### Sheet: RNA-seq samples
Column1	Column2	Column3	Column4	Column5	Column6	Column7	Column10
source_repository	dataset_accession	sample_or_model_accession	sample_name	analysis_cell_line	condition	replicate	analysis_role
NCBI GEO	GSE218232	GSM6737601	HUDEP2_RNAseq_BMI1_Neg_rep1	HUDEP2	BMI1 sgNeg control	1	DESeq2 control; HUDEP2 baseline-expression control
NCBI GEO	GSE218232	GSM6737602	HUDEP2_RNAseq_BMI1_g1_rep1	HUDEP2	BMI1 sgRNA g1	1	DESeq2 perturbation
NCBI GEO	GSE218232	GSM6737603	HUDEP2_RNAseq_BMI1_g2_rep1	HUDEP2	BMI1 sgRNA g2	1	DESeq2 perturbation
NCBI GEO	GSE218232	GSM6737604	HUDEP2_RNAseq_BMI1_Neg_rep2	HUDEP2	BMI1 sgNeg control	2	DESeq2 control
NCBI GEO	GSE218232	GSM6737605	HUDEP2_RNAseq_BMI1_g1_rep2	HUDEP2	BMI1 sgRNA g1	2	DESeq2 perturbation
NCBI GEO	GSE218232	GSM6737606	HUDEP2_RNAseq_BMI1_g2_rep2	HUDEP2	BMI1 sgRNA g2	2	DESeq2 perturbation
NCBI GEO	GSE218232	GSM6737607	HUDEP2_RNAseq_CBX2-4-8_Neg_rep1	HUDEP2	CBX2/4/8 sgNeg control	1	DESeq2 control
NCBI GEO	GSE218232	GSM6737608	HUDEP2_RNAseq_CBX2-4-8_g_rep1	HUDEP2	CBX2/4/8 sgRNA	1	DESeq2 perturbation
NCBI GEO	GSE218232	GSM6737609	HUDEP2_RNAseq_CBX2-4-8_Neg_rep2	HUDEP2	CBX2/4/8 sgNeg control	2	DESeq2 control
NCBI GEO	GSE218232	GSM6737610	HUDEP2_RNAseq_CBX2-4-8_g_rep2	HUDEP2	CBX2/4/8 sgRNA	2	DESeq2 perturbation
NCBI GEO	GSE218232	GSM6737611	CD34_Ery_GSM6737611_4046	CD34 erythroid	Unperturbed erythroid sample	NA	CD34 baseline-expression control
NCBI GEO	GSE218232	GSM6737620	HUDEP2_RNAseq_EZH2_Neg_rep1	HUDEP2	EZH2 sgNeg control	1	DESeq2 control
NCBI GEO	GSE218232	GSM6737621	HUDEP2_RNAseq_EZH2_g_rep1	HUDEP2	EZH2 sgRNA	1	DESeq2 perturbation
NCBI GEO	GSE218232	GSM6737622	HUDEP2_RNAseq_EZH2_Neg_rep2	HUDEP2	EZH2 sgNeg control	2	DESeq2 control
NCBI GEO	GSE218232	GSM6737623	HUDEP2_RNAseq_EZH2_g_rep2	HUDEP2	EZH2 sgRNA	2	DESeq2 perturbation
DepMap/CCLE	release not recorded in local filename	ACH-002291	NTERA-2 cl.D1	NT2-D1	Baseline cell-line expression	NA	NT2-D1 baseline-expression control
DepMap/CCLE	release not recorded in local filename	ACH-001207	TIG-3 TD	TIG3	Baseline cell-line expression	NA	TIG3 baseline-expression control
